# Allele specific PCR for a major marker of levamisole resistance in *Haemonchus contortus*

**DOI:** 10.1101/2022.04.08.487639

**Authors:** Alistair Antonopoulos, Stephen R. Doyle, David J. Bartley, Alison A. Morrison, Ray Kaplan, Sue Howell, Cedric Neveu, Valentina Busin, Eileen Devaney, Roz Laing

## Abstract

*Haemonchus contortus* is a haematophagous parasitic nematode that infects small ruminants and causes significant animal health concerns and economic losses within the livestock industry on a global scale. Treatment primarily depends on broad-spectrum anthelmintics, however, resistance is established or rapidly emerging against all major drug classes. Levamisole (LEV) remains an important treatment option for parasite control, as resistance to LEV is less prevalent than to members of other major classes of anthelmintics. LEV is an acetylcholine receptor (AChR) agonist that, when bound, results in paralysis of the worm. Numerous studies implicated the AChR sub-unit, ACR-8, in LEV sensitivity and in particular, the presence of a truncated *acr-8* transcript or a deletion in the *acr-8* locus in some resistant isolates. Recently, a single non-synonymous SNP in *acr-8* conferring a serine-to-threonine substitution (S168T) was identified that was strongly associated with LEV resistance. Here, we investigate the role of genetic variation at the *acr-8* locus in a controlled genetic cross between the LEV susceptible MHco3(ISE) and LEV resistant MHco18(UGA 2004) isolates of *H. contortus*. Using single worm PCR assays, we found that the presence of S168T was strongly associated with LEV resistance in the parental isolates and F3 progeny of the genetic cross surviving LEV treatment. We developed and optimised an allele-specific PCR assay for the detection of S168T and validated the assay using laboratory isolates and field samples that were phenotyped for LEV resistance. In the LEV-resistant field population, a high proportion (>75%) of L_3_ encoded the S168T variant, whereas the variant was absent in the susceptible isolates studied. These data further support the potential role of *acr-8* S168T in LEV resistance, with the allele-specific PCR providing an important step towards establishing a sensitive molecular diagnostic test for LEV resistance.
