## Supplementary Table 1 for "Allele specific PCR for a major marker of levamisole resistance in *Haemonchus contortus*"

### Sheet: Sheet1
GENOTYPE Indel PCR MHco18(UGA2004)	COUNT	PERCENTAGE
Homozygous deletion	44/48	0.92
Heterozygous	3/48	0.06
Homozygous insertion	1/48	0.02
GENOTYPE Indel PCR MHco3(ISE)	COUNT	PERCENTAGE
Homozygous deletion	87/135	0.64
Heterozygous	38/135	0.28
Homozygous insertion	10/135	0.08
