## Supplementary Table 2 for "Allele specific PCR for a major marker of levamisole resistance in *Haemonchus contortus*"

### Sheet: Sheet1
GENOTYPE RFLP MHco18(UGA2004)	COUNT	PERCENTAGE
At least 1 allele R	58/77	0.75
RR	30/77	0.38
RS (including ambiguous heterozygotes)	28/77	0.36
SS	19/77	0.24
GENOTYPE RFLP MHco3(ISE)	COUNT	PERCENTAGE
At least 1 allele R	0/94	0
RR	0/94	0
RS (including ambiguous heterozygotes)	0/94	0
SS	94/94	1
GENOTYPE RFLP MHco3/18	COUNT	PERCENTAGE
At least 1 allele R	21/35	0.6
RR	1/35	0.04
RS (including ambiguous heterozygotes)	20/35	0.56
SS	14/35	0.4
