## Supplementary Table 3 for "Allele specific PCR for a major marker of levamisole resistance in *Haemonchus contortus*"

### Sheet: Sheet1
GENOTYPE AS-PCR MHco18(UGA2004)	COUNT	PERCENTAGE
At least 1 allele R	68/71	0.95
RR	22/71	0.31
RS	46/71	0.65
SS	3/71	0.04
GENOTYPE AS-PCR MHco3(ISE)
At least 1 allele R	0/32	0
RR	0/32	0
RS	0/32	0
SS	32/32	1
GENOTYPE AS-PCR Pre LEV Treatment (7939) MHco3/18	COUNT	PERCENTAGE
At least 1 allele R	49/85	0.58
RR	8/85	0.09
RS	41/85	0.48
SS	36/85	0.42
GENOTYPE AS-PCR Post LEV Treatment (7939) MHco3/18	COUNT	PERCENTAGE
At least 1 allele R	59/79	0.75
RR	13/79	0.16
RS	46/79	0.58
SS	20/79	0.25
GENOTYPE AS-PCR Farm 001 (LEV Resistant)	COUNT	PERCENTAGE
At least 1 allele R	47/59	0.8
RR	19/59	0.32
RS	28/59	0.48
SS	12/59	0.2
GENOTYPE AS-PCR Farm 002 (LEV Sensitive)	COUNT	PERCENTAGE
At least 1 allele R	0/38	0
RR	0/38	0
RS	0/38	0
SS	38/38	1
